# Sexually distinct song cultures in a songbird metapopulation

**DOI:** 10.1101/2021.07.05.451205

**Authors:** Wesley H. Webb, Michelle M. Roper, Matthew D. Pawley, Yukio Fukuzawa, Aaron M. Harmer, Dianne H. Brunton

## Abstract

Songbirds learn their songs culturally, through imitating tutors. The vocal culture of a songbird population changes as new song units (syllables) are introduced through immigration, copying errors, and innovation, while other syllables fall out of use. This leads to a diversification of the syllable pool across the species, much like the diversification and spatial patterns of human language. Vocal cultures have been well studied in male songbirds but have been largely overlooked in females. In particular, few studies compare spatial variation of male and female song cultures. Here we undertake one of the first comparisons of male and female song culture in birds, analysing song data from a metapopulation of New Zealand bellbirds *Anthornis melanura*, spanning an archipelago of six islands. Having classified 20,700 syllables, we compare population syllable repertoire sizes and overlap between sites and sexes. We show that males and females—both with complex songs—have distinct song cultures, sharing only 6–26% of syllable types within each site. Furthermore, male and female syllable types can be statistically discriminated based on acoustic properties. Despite diverse syllable repertoires within sites, few syllable types were shared between sites (both sexes had highly distinct site-specific dialects). For the few types shared between sites, sharing decreased with distance only for males. Overall, there was no significant difference between sexes in degree of site–site repertoire overlap. These results suggest different cultural processes at play for the two sexes, underlining the inadequacy of male-centric song research and calling for comparisons of male and female song cultures in many more species.
