## Supplementary material for "Sexually distinct song cultures in a songbird metapopulation": Data S1

### Sheet: Readme
Readme
The following tabs provide a complete catalogue of male and female NZ bellbird (Anthornis melanura) syllable types across the metapopulation of 6 sites.
The catalogue has been produced by exporting the Koe unit table from the database and arranging in a Microsoft Excel (Office 365) Pivot Table to show the list of types with spectrograms, and counts from each site and sex.
In the catalogue, syllable types have been nested within broader-scale classes for convenience of grouping similar types together

### Sheet: PrintMCat
Catalogue of male syllable classes
Broad-scale syllable class	Fine-scale syllable class	Spectrogram	HAU	TAW	TMI	LAI	REP	PKI	Total
Alarmy*	Alarmy(cheese2)		3	0	0	0	0	0	3
Alarmy*	Alarmy(double)		0	31	0	0	0	0	31
Alarmy*	Alarmy(double+high)		4	0	0	0	0	0	4
Alarmy*	Alarmy(downflickstart)		0	0	0	11	0	0	11
Alarmy*	Alarmy(short)		0	0	286	0	0	1	287
Alarmy*	Alarmy(short+highbit)*		0	0	0	0	12	0	12
Alarmy*	Alarmy(short+highbit1)		0	0	0	0	10	0	10
Alarmy*	Alarmy(short+sharp)		0	0	5	0	0	0	5		_
Alarmy*	Alarmy(short+up)*		0	56	0	0	338	0	394
Alarmy*	Alarmy(short+up+hah)		0	25	0	0	0	0	25
Alarmy*	Alarmy(trainwhistle+aah)		0	0	0	0	45	0	45
Alarmy*	Alarmy(trainwhistle+ooh)		0	23	0	0	15	0	38
Alarmy*	Alarmy(tritone1)		0	0	0	0	0	5	5
Alarmy*	Alarmy(tritone2)		0	0	0	0	0	3	3
Alarmy*	Alarmy(twobitCUV+beware)*		0	0	0	0	38	0	38
Alarmy*	Alarmy(twobitCUV+hello)		0	0	0	0	32	0	32
Alarmy*	Alarmy(twobitCUV+io)		0	0	0	0	63	0	63	_
Alarmy*	Alarmy(twobitCUV+nihao)		0	0	0	0	21	0	21
Alarmy*	Alarmy(twobitCUV+rightio)		0	0	0	0	29	0	29
Alarmy*	Alarmy(twobitCUV+stutter+beware)		0	0	0	0	32	0	32
Alarmy*	Alarmy(twobitCUV+stutter+rightio)		0	0	0	0	123	0	123
Alarmy*	Alarmy_Pipe(high)		0	0	0	0	26	0	26
Alarmy*	SimUpDown_Upsqueak(firsthalf)		0	0	0	0	0	12	12
Alarmy*	Stutter(alarmy)*		0	0	0	0	3	0	3
Alarmy*	Upsqueak(alarmyLAI)		0	0	0	3	0	0	3
Alarmy*	Upsqueak(kitten)*		0	88	0	0	0	0	88	_
Alarmy*	Upsqueak(kitten)_Alarmy		0	24	0	0	0	0	24
Bip	Bip		0	0	0	0	0	626	626
Chiggle*	Chiggle*		0	116	0	0	7	6	129
Chiggle*	Chiggle(straight)		0	0	0	5	0	0	5
Chortle*	Chortle(click)		0	0	0	0	0	17	17
Chortle*	Chortle(LAI)		0	0	0	4	0	0	4
Chortle*	Chortle(TAW)		0	10	0	0	0	0	10
Chortle*	Chortle(whipsong1)		0	0	0	0	0	4	4
Chortle*	Chortle(whipsong1+click)		0	0	0	0	0	6	6	_
Chortle*	Chortle(whipsong2)		0	0	0	0	0	5	5
Chortle*	Chortle(whipsong2+click)		0	0	0	0	0	10	10
Chortle*	Chortle_Ghh		0	0	0	0	222	0	222
Chortle*	Moustache(messy)		0	0	36	0	0	0	36
Chortle*	Pipe(low)_Tailoff1		0	0	49	0	0	0	49
Chortle*	Pipe(low)_Tailoff2		0	0	140	0	0	0	140
Chump*	Chiup*		0	0	3	0	0	0	3
Chump*	Chump		92	70	0	0	0	0	162
Chump*	Chump(ratchety)		10	0	0	0	0	0	10	_
Chump*	Dragon		0	0	425	0	0	0	425
Chump*	Ghh_Chump		3	113	0	0	0	0	116
Chump*	Ghh_Ghh_Chump		43	0	0	0	0	0	43
Chump*	Handclasp(sloped)		0	0	0	0	0	64	64
Chump*	Pipe(low)_Bentpipe(LAI2)		0	0	0	19	0	0	19
Chump*	Pipe(rough)_Chump		0	8	0	0	0	0	8
Chump*	Rattle_Ghh		0	0	0	12	0	0	12
Click	Click_Click(tail)		0	36	0	0	0	0	36
Click	Pipe(low+click)_Tailoff		0	0	4	0	0	0	4	_
Cough*	Cough(clickCUV)		0	0	0	0	304	0	304
Cough*	Cough(clickhigh)*		4	69	0	0	0	0	73
Cough*	Cough(clicksquare)		0	0	0	0	0	69	69
Cough*	Cough(growl)		0	0	0	0	0	52	52
Cough*	Cough(hiss)		0	0	0	0	0	79	79
Cough*	Cough(hiss+lower)		0	0	0	0	0	7	7
Cough*	Cough(LAI)		0	0	0	42	0	0	42
Cough*	Cough(short)		48	103	0	0	237	0	388
Cough*	Cough(sneeze)		0	0	0	0	0	53	53	_
Cough*	Cough(TMI+click)		0	0	639	0	0	0	639
Down*	Down(LAI1)		0	0	0	6	0	0	6
Down*	Down(LAI2)*		0	0	0	6	0	0	6
Down*	Down(LAI3)*		0	0	0	7	0	0	7
Down*	Down(LBI1)*		3	0	0	0	0	0	3
Down*	Down(slightcurve+click)*		4	1	0	0	0	0	5
Down*	Down(slightcurve1)*		10	0	0	0	0	0	10
Down*	Down_Tink		0	13	0	0	0	0	13
Down*	Downsweep(roughtosmooth)*		0	0	0	7	0	0	7	_
Down_Pipe*	Cascade		1	0	0	0	0	12	13
Down_Pipe*	Down_Pipe(G#[6])*		7	0	0	0	0	0	7
Down_Pipe*	Down_Pipe(G[6]+)*		6	0	0	0	0	0	6
Downsqueak*	Doubledownsqueak(LAI)		0	0	0	6	0	0	6
Downsqueak*	Downsqueak(alarmy)_Tink		3	0	0	0	0	0	3
Downsqueak*	Downsqueak(hook)*		0	0	483	0	0	0	483
Downsqueak*	Downsqueak(laser)*		0	0	0	0	0	5	5
Downsqueak*	Downsqueak_Downlines(LAI)		0	0	0	4	0	0	4
Downsqueak*	Flatsqueak_Downsqueak_Tink		0	17	0	0	0	0	17	_
Downsqueak*	Flatsqueak_Downsqueak_Tinkee		0	69	0	0	0	0	69
Downsqueak*	Shrieky(uphook)		0	0	121	0	0	0	121
Downsqueak*	Shrieky(uphook+lower)		0	0	26	0	0	0	26
Downsqueak*	Shrieky(uphook+sansuphook)		0	0	9	0	0	0	9
Downsqueak_Pipe*	Downsqueak(bitunder)_Pipe(low)		0	0	134	0	0	0	134
Downsqueak_Pipe*	Downsqueak(bitunder)_Pipe(mid)		0	41	0	0	0	0	41
Downsqueak_Pipe*	Downsqueak(chumpbit)_Pipe(high)*		1	19	0	0	0	0	20
Downsqueak_Pipe*	Downsqueak_BackwardsJ		0	4	0	0	0	0	4
Downsqueak_Pipe*	ysideways(D[6])		0	0	0	0	0	28	28	_
Downsqueak_Pipe*	ysideways(E[6])		0	0	0	0	0	9	9
Downsqueak_Pipe*	ysideways(F#[6])		0	0	0	0	0	3	3
Downsqueak_Pipe*	ysideways(G#[6])		0	0	0	0	0	71	71
Downsqueak_Stepdown	Teeyoo		0	0	0	0	0	17	17
Flatsqueak*	8vepipe(A#[5])		0	0	0	0	0	3	3
Flatsqueak*	8vepipe(A#[5]+)		0	0	0	0	0	18	18
Flatsqueak*	8vepipe(B[5])		0	0	0	0	0	6	6
Flatsqueak*	8vepipe(F#[6]+)		0	0	0	0	4	0	4
Flatsqueak*	8vepipe(F[6])		3	0	0	0	0	0	3	_
Flatsqueak*	Cheesy		0	0	0	0	249	0	249
Flatsqueak*	Down(jumpup)_Flatsqueak(1)		4	0	0	0	0	0	4
Flatsqueak*	Downhook_Flatsqueak		0	0	42	0	0	0	42
Flatsqueak*	Downhook_Flatsqueak(short)		0	0	3	0	77	0	80
Flatsqueak*	Flatsqueak(CUV+B)		0	0	0	0	9	0	9
Flatsqueak*	Flatsqueak(CUV+C#)		0	0	0	0	15	0	15
Flatsqueak*	Flatsqueak(D[7])		0	0	0	0	4	0	4
Flatsqueak*	Flatsqueak(downhook)		0	1	0	0	71	0	72
Flatsqueak*	Flatsqueak(F#[6])		4	0	0	2	0	0	6	)_
Flatsqueak*	Flatsqueak_Tink		0	7	0	0	0	0	7
Flatsqueak*	Flatsqueak_UFO		3	0	0	0	0	0	3
Flatsqueak*	Upsqueak_Flatsqueak(2200Hz)		0	0	0	0	0	7	7
Flatsqueak*	Upsqueak_Flatsqueak(3)		0	0	29	0	0	0	29
Flatsqueak*	Upsqueak_Flatsqueak_Table		19	0	0	0	0	0	19
Peaksqueak*	CUVsqueak*		0	0	0	0	204	0	204
Peaksqueak*	Down_Peak(LAI1)		0	0	0	3	0	0	3
Peaksqueak*	Kweeup		0	0	0	0	0	6	6
Peaksqueak*	Peaksqueak(cutting)*		0	0	77	0	0	0	77	_
Peaksqueak*	Peaksqueak(whistley)*		0	0	26	0	0	0	26
Peaksqueak*	Pipe(low)_Weeyoo*		0	0	0	0	0	44	44
Peaksqueak*	Woah*		0	0	0	0	0	30	30
Peaksqueak_Pipe	Peaksqueak_Pipe(E[5])		0	0	0	0	0	4	4
Peaksqueak_Pipe	Wickoo		0	0	0	0	0	18	18
Peaksqueak_Pipe	Wickoo_stepup		0	0	0	0	0	12	12
Pipe*	Down(high)_Pipe(high)		0	0	0	0	0	5	5
Pipe*	Pipe(A#[5])*		0	5	3	0	7	15	30
Pipe*	Pipe(A#[5]+)		1	0	9	0	1	14	25	_
Pipe*	Pipe(A#[6])*		6	3	0	7	18	1	35
Pipe*	Pipe(A#[6]+)*		7	1	3	18	21	1	51
Pipe*	Pipe(A#[6]+click)*		0	0	8	0	0	0	8
Pipe*	Pipe(A#[6]bent)*		7	1	1	0	0	0	9
Pipe*	Pipe(A[5])		1	0	1	3	1	0	6
Pipe*	Pipe(A[5]+)		0	3	0	0	0	0	3
Pipe*	Pipe(A[6])*		8	4	0	5	0	0	17
Pipe*	Pipe(A[6]+)*		3	7	17	0	4	0	31
Pipe*	Pipe(A[6]+bent)		0	21	0	0	0	0	21	_
Pipe*	Pipe(A[6]+click)		0	0	34	0	0	0	34
Pipe*	Pipe(A[6]+click+)		0	0	22	0	0	0	22
Pipe*	Pipe(B[5])*		0	5	9	0	2	7	23
Pipe*	Pipe(B[5]+)		0	15	0	0	0	0	15
Pipe*	Pipe(B[5]bentup)		0	0	5	0	0	0	5
Pipe*	Pipe(B[6])*		9	1	7	4	2	0	23
Pipe*	Pipe(B[6]+)*		1	4	15	1	0	0	21
Pipe*	Pipe(B[6]+click)*		1	0	10	0	0	0	11
Pipe*	Pipe(B[7])*		0	0	1	0	3	0	4	_
Pipe*	Pipe(C#[6])*		3	0	10	1	0	0	14
Pipe*	Pipe(C#[6]+)*		2	0	3	0	0	0	5
Pipe*	Pipe(C#[6]bent)		0	0	0	0	0	11	11
Pipe*	Pipe(C#[7])*		0	0	2	1	5	0	8
Pipe*	Pipe(C#[7]+)*		1	0	0	43	0	0	44
Pipe*	Pipe(C#[7]+hook+click)		0	0	9	0	0	0	9
Pipe*	Pipe(C[6])		0	1	11	1	0	0	13
Pipe*	Pipe(C[6]+)		0	1	28	0	1	1	31
Pipe*	Pipe(C[7])*		2	12	4	0	0	0	18	_
Pipe*	Pipe(C[7]+)*		0	10	3	1	3	2	19
Pipe*	Pipe(C[7]+click+)		0	0	8	0	0	0	8
Pipe*	Pipe(CUVbent)		0	0	0	0	77	0	77
Pipe*	Pipe(D#[6])*		3	5	5	11	0	2	26
Pipe*	Pipe(D#[6]+)*		3	3	1	0	4	13	24
Pipe*	Pipe(D#[6]bent2)		0	0	4	0	0	0	4
Pipe*	Pipe(D#[7])*		1	0	2	1	0	0	4
Pipe*	Pipe(D#[7]+)*		1	0	1	1	0	0	3
Pipe*	Pipe(D[6])*		4	6	6	0	0	0	16	_
Pipe*	Pipe(D[6]+)*		5	19	12	1	0	2	39
Pipe*	Pipe(D[6]bent)		1	9	4	0	0	0	14
Pipe*	Pipe(D[7])*		7	2	0	36	0	0	45
Pipe*	Pipe(D[7]+)*		5	0	0	4	1	0	10
Pipe*	Pipe(E[5])		0	0	0	0	0	5	5
Pipe*	Pipe(E[6])*		3	2	4	3	32	28	72
Pipe*	Pipe(E[6]+)*		1	0	10	0	175	14	200
Pipe*	Pipe(E[6]bent)		3	0	0	0	5	19	27
Pipe*	Pipe(E[6]bent+click)		0	0	0	0	0	22	22	_
Pipe*	Pipe(E[7]bent)*		0	0	2	0	0	1	3
Pipe*	Pipe(F#[5])		4	0	0	0	0	16	20
Pipe*	Pipe(F#[6])*		5	3	12	2	26	1	49
Pipe*	Pipe(F#[6]+)*		4	40	26	2	24	2	98
Pipe*	Pipe(F#[6]bent)		0	0	0	1	0	2	3
Pipe*	Pipe(F#[6]bent+click)		0	0	0	0	0	16	16
Pipe*	Pipe(F#[7])*		4	0	0	1	1	1	7
Pipe*	Pipe(F#[7]+)*		1	1	0	0	5	0	7
Pipe*	Pipe(F[5])		2	0	1	0	0	32	35	_
Pipe*	Pipe(F[5]+)		0	0	0	0	0	10	10
Pipe*	Pipe(F[6])*		4	0	2	2	133	6	147
Pipe*	Pipe(F[6]+)*		1	0	1	1	24	0	27
Pipe*	Pipe(F[6]+click)		0	0	0	0	0	44	44
Pipe*	Pipe(F[6]+click+)		0	0	0	0	0	13	13
Pipe*	Pipe(F[6]+double+)		0	4	0	0	0	0	4
Pipe*	Pipe(F[6]bent)		0	0	6	0	35	8	49
Pipe*	Pipe(F[7]+)*		0	0	0	0	4	1	5
Pipe*	Pipe(F[7]bent)*		3	0	1	0	0	0	4	_
Pipe*	Pipe(G#[5])		0	0	15	1	0	0	16
Pipe*	Pipe(G#[6])*		0	4	3	2	1	0	10
Pipe*	Pipe(G#[6]+)*		8	15	1	2	0	1	27
Pipe*	Pipe(G#[6]+click)		0	0	3	0	0	0	3
Pipe*	Pipe(G#[6]+click+)		0	0	51	0	0	0	51
Pipe*	Pipe(G#[6]+double)		0	7	0	0	0	0	7
Pipe*	Pipe(G#[6]+hard)		0	0	4	0	0	0	4
Pipe*	Pipe(G#[6]bent)*		1	0	0	2	0	5	8
Pipe*	Pipe(G#[6]rough)		0	0	0	0	0	12	12	_
Pipe*	Pipe(G[5]+)		0	0	1	2	0	1	4
Pipe*	Pipe(G[5]+click)		0	0	7	0	0	0	7
Pipe*	Pipe(G[5]+click+)		0	0	7	0	0	0	7
Pipe*	Pipe(G[6])*		3	26	15	8	0	6	58
Pipe*	Pipe(G[6]+)*		3	5	9	12	1	2	32
Pipe*	Pipe(G[6]+rough)		0	0	0	0	0	18	18
Pipe*	Pipe(G[6]bent)		0	5	0	8	0	45	58
Pipe*	Pipe(G[6]rough)		0	0	0	0	0	17	17
Pipe*	Pipe(G[6]rough+)		0	0	3	0	0	0	3	_
Pipe*	Pipe(hard)_Tink(A[6])		0	29	0	0	0	0	29
Pipe*	Pipe(hard)_Tink(G#[6]+)		0	31	0	0	0	0	31
Pipe*	Pipe(hard)_Tink(G[6]+)		0	4	0	0	0	0	4
Pipe*	Pipe(mid+tinystepup2)		0	0	0	0	5	0	5
Pipe*	Pipe(roughCUV1)		0	0	0	0	75	0	75
Pipe*	Pipe(roughCUV2)		0	0	0	0	5	0	5
Pipe*	Pipe(roughCUV3)		0	0	0	0	4	0	4
Pipe*	Pipe(trilledLAI2)		0	0	0	3	0	0	3
Pipe*	Pipe(trilledLAI3)		0	0	0	17	0	0	17	_
Pipe*	Wickee		0	0	0	0	0	4	4
Pipe_Cough	Pipe(A#[5])_Cough		0	0	0	0	0	22	22
Pipe_Cough	Pipe(B[5])_Cough		0	0	0	0	0	95	95
Pipe_Cough	Pipe(B[5]+)_Cough		0	0	0	0	0	69	69
Pipe_Cough	Pipe(rough+F#[6])_Cough		0	0	0	0	0	4	4
Pipe_Cough	Pipe(rough+G#[6])_Cough		0	0	0	0	0	5	5
Pipe_Cough	Pipe(rough+G#[6]+)_Cough		0	0	0	0	0	3	3
Pipe_Cough	Pipe(rough+G[6])_Cough		0	0	0	0	0	63	63
Pipe_Cough	Pipe(rough+G[6]+)_Cough		0	0	0	0	0	6	6	_
Pipe_Down*	Handclasp(flat)		0	0	0	0	0	40	40
Pipe_Down*	Pipe(E[7])_Dropoff*		0	0	0	4	0	1	5
Pipe_Down*	Pipe_Down_Tink		11	0	0	0	0	0	11
Pipe_Downsqueak*	Pipe_Downlines		0	0	0	29	0	0	29
Pipe_Downsqueak*	Pipe_Downlines(overlapping)_Tink		0	15	0	0	0	0	15
Pipe_Downsqueak*	Pipe_Downsqueak*		0	0	42	0	0	0	42
Pipe_Downsqueak*	Pipe_Downsqueak_Jumpup		0	0	15	0	0	0	15
Pipe_Downsqueak*	Pipe_Downsqueak2		0	0	29	0	0	0	29
Pipe_Downsqueak*	Pipe_Downsqueak4		0	0	3	0	0	0	3	_
RoughBuzz*	Buzz(low)		0	0	0	0	0	36	36
RoughBuzz*	Buzz(shriek)		0	0	0	0	0	4	4
RoughBuzz*	Crescendo(rough)*		0	0	0	19	0	0	19
RoughBuzz*	PKIShriek		0	0	0	0	0	12	12
RoughBuzz*	Spiderfangs		4	0	0	0	0	0	4
Shrieky*	Upsqueak(shrieky)2		5	0	0	0	0	0	5
Shrieky*	Upsqueak(shrieky+lower)		4	0	0	0	0	0	4
Stepdown*	Burger(LBI)		3	0	0	0	0	0	3
Stepdown*	DinnerplateFlatArm*		6	0	0	0	0	0	6	_
Stepdown*	Down(jumpup)_Stepdown		0	0	0	0	0	3	3
Stepdown*	Pipe(mid+tinystepdown1)		0	0	0	0	6	0	6
Stepdown*	Stepdown(A#[6]-G[5]+click)		0	0	4	0	0	0	4
Stepdown*	Stepdown(C#[7]-A[6]+click)		0	0	3	0	0	0	3
Stepdown*	Stepdown(C[8]-D#[7])		3	0	0	0	0	0	3
Stepdown*	Stepdown(F#[7]-D#[6])		4	0	0	0	0	0	4
Stepdown*	Stepdown(G#[6]-B[5])		0	0	0	5	0	0	5
Stepdown*	Stepdown(G[7]-D#[6])*		3	0	0	0	0	0	3
Stepup*	Pipe(double)_8vepipe		0	12	0	0	0	0	12	_
Stepup*	Pipe(trilled+LAI)_Pipe(A#[7])		0	0	0	4	0	0	4
Stepup*	Stepup(A#[5]-A[6])		3	0	0	0	0	0	3
Stepup*	Stepup(A[5]double-B[6])		0	14	0	0	0	0	14
Stepup*	Stepup(A[5]double-B[6]+)		0	4	0	0	0	0	4
Stepup*	Stepup(C[6]-C[7])		0	3	0	0	0	0	3
Stepup*	Stepup(C[7]-D[7])		0	0	6	0	0	0	6
Stepup*	Stepup(D[7]-D#[7])		0	0	26	0	0	0	26
Stepup*	Stepup(G#[5]-A[6])		5	0	0	0	0	0	5
Stepup_Down*	Pipe(low)_Bentpipe(LAI)		0	0	0	8	0	0	8	_
Stepup_Down*	Stepup_Slidedown		4	0	0	0	0	0	4
Stutter*	Kweeup(short)		0	0	0	0	0	14	14
Stutter*	Stutter*		62	7	253	34	3	57	416
Stutter*	Stutter(cheeselow)		0	0	14	0	0	0	14
Stutter*	Stutter(click)*		0	9	1	0	0	0	10
Stutter*	Stutter(decurved)*		0	0	0	0	249	0	249
Stutter*	Stutter(high)*		3	0	0	0	0	0	3
Stutter*	Stutter(TAW)*		0	152	0	0	0	0	152
Stutter(repeats)*	Stutter_Stutter(CUV+haha)		0	0	0	0	39	0	39	_
Stutter(repeats)*	Stutter_Stutter(LBITAW+nownow)*		6	72	0	0	0	0	78
Stutter(repeats)*	Stutter_Stutter(TMI+hoha)		0	0	110	0	0	0	110
Stutter(repeats)*	Stutter_Stutter_Stutter		1	4	0	0	0	0	5
Stutter_Pipe*	Down(carunlock)		0	0	43	0	0	0	43
Stutter_Stutter_Something	Stutter_Stutter_Pipe_Tink		0	3	0	0	0	0	3
Stutter_Stutter_Something	Stutter_Stutter_Upsqueak		0	0	7	0	0	0	7
Tink	Tink		3	76	0	0	0	0	79
Trill	Downdown(LAI)		0	0	0	4	0	0	4
Trill	Downlines(complex)		0	0	0	12	0	0	12	_
Trill	Downlines(complex2)		0	0	0	4	0	0	4
Trill	Downlines(overlapping)_Tink		0	6	0	0	0	0	6
Trill	Downlines(overlappingLAI1)		0	0	0	25	0	0	25
Trill	Downlines(overlappingLAI2)		0	0	0	9	0	0	9
Trill	Downlines(overlappingTAW1)		0	9	0	0	0	0	9
Trill	Dragon(trill)		0	0	32	0	0	0	32
Trill	Dragon(trill2)		0	0	3	0	0	0	3
Trill	Moustache(trill)		0	0	13	0	0	0	13
Trill	Pipe(trilledLAI1)		0	0	0	12	0	0	12	_
fpp	Rattle		0	0	0	13	0	0	13
Trill	Trill		0	0	88	0	0	0	88
Trill	Trill(rattle)		0	0	0	27	0	0	27
Trill	Trill(short+notail)		0	0	10	0	0	0	10
Trill	Trill(short+twolines)		0	0	40	0	0	0	40
Trill	Trill(tail)		0	0	69	0	0	0	69
Trill	Trill(tail+morebits)		0	0	6	0	0	0	6
Trill	UFO		0	28	0	0	0	0	28
Trill_Pipe*	Rattle_Pipe		0	0	0	8	0	0	8	_
Trill_Pipe*	Snore		0	7	0	0	0	0	7
Up	PKIWhip		0	0	0	0	0	129	129
Upsqueak*	SimUpDown_Upsqueak*		0	0	0	0	0	11	11
Upsqueak*	Upsqueak(cleanglass)*		5	29	1	0	0	0	35
Upsqueak*	Upsqueak(crazy+stepped)		0	0	0	0	0	5	5
Upsqueak*	Upsqueak(harmonic)*		9	0	0	0	0	0	9
Upsqueak*	Upsqueak(piercing)		0	35	0	0	0	0	35
Upsqueak*	Upsqueak(shrieky)		0	0	57	0	0	0	57
Upsqueak_Flatsqueak	Upsqueak(stepped+suddenloud)		0	0	0	12	0	0	12	_
Upsqueak_Flatsqueak	Upsqueak(stepped+suddenloud2)		0	0	0	3	0	0	3
Upsqueak_Flatsqueak	Upsqueak(twopeaks)_Pipe_Table		0	38	0	0	0	0	38
Upsqueak_Flatsqueak	Upsqueak(twopeaks)_Pipe_Table(higher)		0	6	0	0	0	0	6
Waah*	Cat(LAI)		0	0	0	6	0	0	6
Waah*	Kitten		0	25	0	0	0	0	25
Waah*	Moggy		0	0	21	0	0	0	21
Waah*	Moggy2		0	0	6	0	0	0	6
Waah*	Waah(750Hz)		0	0	4	0	0	0	4
Waah*	Waah(800hz)		0	0	4	0	0	0	4	_
Waah*	Waah(850Hz)		0	0	13	0	0	0	13
Waah*	Waah(900Hz)		0	0	12	0	0	0	12
Waah*	Waah(970Hz)		0	0	5	0	0	0	5
Waah*	Waah(low+D#)		0	0	12	0	0	0	12
Waah*	Waah(low+E)		0	0	22	0	0	0	22
Waah*	Waah(low+F#)		0	0	25	0	0	0	25
Waah*	Waah(magpie)		0	0	24	0	0	0	24
Waah*	Waah(magpie2)		0	0	5	0	0	0	5
Waah*	Waah(mid+A#)		0	0	91	0	0	0	91	_
Waah*	Waah(mid+A)		0	0	79	0	0	0	79
Waah*	Waah(mid+G#)		0	0	47	0	0	0	47
Waah*	Waah(mid+G)		0	0	19	0	0	0	19
Waah*	Waah(rough)		0	0	144	0	0	0	144
Waah*	Waah(rough+sansbass)		0	0	14	0	0	0	14
Waah*	Waah(thin+hi)		0	0	42	0	0	0	42
Waah*	Waah(thin+hi2)		0	0	21	0	0	0	21
Waah*	Waah(thin+hi3)		0	0	3	0	0	0	3
Waah*	Waah(thin+low)		0	0	98	0	0	0	98	_
Waah*	Waah(thin+med)		0	0	37	0	0	0	37
Waah*	Waah(thin+med2)		0	0	23	0	0	0	23
Waah*	Waah(thin+med3)		0	0	8	0	0	0	8
Warble	Dragon(cleanjump)		0	0	159	0	0	0	159
Warble	Moustache		0	0	79	0	0	0	79
Warble	Pretrumpet		0	0	0	0	10	0	10
Total broad-scale classes: 36	Total fine-scale classes: 338	Grand totals:	551	1812	4871	583	3202	2317	13336
										_

### Sheet: PrintFCat
Catalogue of female syllable classes
Broad-scale syllable class	Fine-scale syllable class	Exemplar spectrogram	HAU	TAW	TMI	LAI	REP	PKI	Total
Alarmy*	Alarmy(short+highbit)*		0	0	0	0	3	0	3
Alarmy*	Alarmy(short+LBI)		4	0	0	0	0	0	4
Alarmy*	Alarmy(short+up)*		0	1	0	0	3	0	4
Alarmy*	Alarmy(trainwhistle2)		0	4	0	0	0	0	4
Alarmy*	Alarmy(twobitCUV+beware)*		0	0	0	0	5	0	5
Alarmy*	Stutter(alarmy)*		0	0	0	2	140	0	142
Alarmy*	Upsqueak(kitten)*		0	3	0	0	0	0	3
Chiggle*	Chiggle*		0	1	0	0	13	32	46	___
Chirrup	Downcurve(doublevoiced)_Chiup		0	0	29	0	0	0	29
Chirrup	Stutter_Chiup(decurved)		0	0	11	0	0	0	11
Chirrup	Stutter_Stutter_Chiup		0	0	23	0	0	0	23
Chortle*	Killem		0	0	18	0	0	0	18
Chortle*	Killem(2)		0	0	6	0	0	0	6
Chortle*	Nailpolish		0	0	0	0	182	0	182
Chump*	Chiup*		0	0	103	0	0	0	103
Cough*	Cough(clickhigh)*		10	1	0	0	0	0	11
Cough*	Cough(whip)		0	0	0	0	0	7	7	___
Down*	Down(chip)		0	0	0	0	0	5	5
Down*	Down(CUV1)		0	0	0	0	186	0	186
Down*	Down(CUV2)		0	0	0	0	20	0	20
Down*	Down(LAI2)*		0	0	0	7	0	0	7
Down*	Down(LAI3)*		0	0	0	53	0	0	53
Down*	Down(LAI4)		0	0	0	15	0	0	15
Down*	Down(LBI1)*		6	0	0	0	0	0	6
Down*	Down(notched)		0	0	0	0	194	0	194
Down*	Down(PKI+other)		0	0	0	0	0	4	4	___
Down*	Down(rough+LBI)		8	0	0	0	0	0	8
Down*	Down(slightcurve)		0	11	0	0	0	0	11
Down*	Down(slightcurve+click)*		10	13	0	0	0	0	23
Down*	Down(slightcurve1)*		12	0	0	0	0	0	12
Down*	Downflick(tiny+TMI)		0	0	3	0	0	0	3
Down*	Downsweep(burger+LAI)		0	0	0	4	0	0	4
Down*	Downsweep(flattens)		0	0	0	14	0	0	14
Down*	Downsweep(roughtosmooth)*		0	0	0	174	0	0	174
Down*	Downsweep(roughtosmooth+bigdrop)		0	0	0	22	0	0	22	___
Down_Pipe*	Down_Pipe(A[6])		1	1	0	1	0	0	3
Down_Pipe*	Down_Pipe(B[6])		0	0	0	0	0	6	6
Down_Pipe*	Down_Pipe(G#[6])*		16	1	0	0	0	0	17
Down_Pipe*	Down_Pipe(G[6])		43	0	0	0	0	0	43
Down_Pipe*	Down_Pipe(G[6]+)*		25	0	0	0	0	0	25
Down_Pipe*	Downramp_Pipe(D#[7])		0	0	0	0	0	8	8
Down_Pipe*	Downramp_Pipe(D[7]+)		0	0	0	0	0	10	10
Downsqueak*	Downcurve(doublevoiced)		0	0	54	0	0	0	54
Downsqueak*	Downramp(alarmy)		5	0	0	0	0	0	5	___
Downsqueak*	Downsqueak		13	0	0	0	0	0	13
Downsqueak*	Downsqueak(cleanglass)		8	0	0	0	0	0	8
Downsqueak*	Downsqueak(hook)*		0	0	5	0	0	0	5
Downsqueak*	Downsqueak(laser)*		0	0	0	0	0	8	8
Downsqueak*	Downsqueak(pew)		0	0	5	0	0	0	5
Downsqueak*	Downsqueak(twopart)		3	1	23	0	0	0	27
Downsqueak*	Stutter_Downsqueak(yshape)		0	19	0	0	0	0	19
Downsqueak_Pipe*	Downsqueak(chumpbit)_Pipe(high)*		3	4	0	0	0	0	7
Flatsqueak*	Pipe(doublevoiced)		5	0	0	0	0	0	5	___
Flatsqueak*	Upsqueak_Flatsqueak(1)		0	0	14	0	0	0	14
Flatsqueak*	Upsqueak_Flatsqueak(2)		0	0	5	0	0	0	5
Flatsqueak*	Upsqueak_Flatsqueak(4)		0	0	3	0	0	0	3
Peaksqueak*	CUVsqueak*		0	0	0	0	12	0	12
Peaksqueak*	Peaksqueak(cutting)*		0	0	23	0	0	0	23
Peaksqueak*	Peaksqueak(whistley)*		0	0	4	0	0	0	4
Peaksqueak*	Pipe(low)_Weeyoo*		0	0	0	0	0	6	6
Peaksqueak*	Pipe_Peak(overlapping)		0	0	0	0	0	4	4
Peaksqueak*	Upsqueak_Downsqueak		6	1	0	0	0	0	7	___
Peaksqueak*	Woah*		0	0	0	0	0	20	20
Pipe*	Pipe(A#[5])*		3	0	0	0	0	0	3
Pipe*	Pipe(A#[6])*		16	9	0	11	2	0	38
Pipe*	Pipe(A#[6]+)*		30	5	0	5	4	4	48
Pipe*	Pipe(A#[6]+click)*		8	0	0	0	0	1	9
Pipe*	Pipe(A#[6]+click+)		8	0	0	0	0	1	9
Pipe*	Pipe(A#[6]bent)*		5	0	0	0	0	0	5
Pipe*	Pipe(A[6])*		3	1	1	1	6	0	12
Pipe*	Pipe(A[6]+)*		6	2	3	1	23	1	36	___
Pipe*	Pipe(B[5])*		3	0	0	0	0	0	3
Pipe*	Pipe(B[6])*		14	1	0	2	3	0	20
Pipe*	Pipe(B[6]+)*		5	6	0	1	4	1	17
Pipe*	Pipe(B[6]+click)*		12	0	0	0	0	0	12
Pipe*	Pipe(B[7])*		1	0	0	0	12	0	13
Pipe*	Pipe(C#[6])*		2	0	3	0	0	0	5
Pipe*	Pipe(C#[6]+)*		2	0	4	0	0	0	6
Pipe*	Pipe(C#[7])*		3	0	10	0	13	0	26
Pipe*	Pipe(C#[7]+)*		20	2	16	0	3	0	41	___
Pipe*	Pipe(C#[7]bent)		1	0	0	4	0	0	5
Pipe*	Pipe(C[7])*		4	2	1	0	6	0	13
Pipe*	Pipe(C[7]+)*		1	0	1	4	14	0	20
Pipe*	Pipe(C[7]bent)		1	0	0	0	52	0	53
Pipe*	Pipe(D#[6])*		8	0	4	0	0	0	12
Pipe*	Pipe(D#[6]+)*		2	0	11	0	1	0	14
Pipe*	Pipe(D#[7])*		5	0	42	1	0	1	49
Pipe*	Pipe(D#[7]+)*		3	0	73	6	0	0	82
Pipe*	Pipe(D[6])*		4	0	2	0	0	0	6	___
Pipe*	Pipe(D[6]+)*		5	0	2	0	0	0	7
Pipe*	Pipe(D[7])*		18	0	0	2	2	1	23
Pipe*	Pipe(D[7]+)*		3	0	30	0	6	0	39
Pipe*	Pipe(E[6])*		4	1	7	0	2	0	14
Pipe*	Pipe(E[6]+)*		1	0	3	0	11	0	15
Pipe*	Pipe(E[6]+ultrashort)		3	0	0	0	0	0	3
Pipe*	Pipe(E[7])		1	0	59	9	0	0	69
Pipe*	Pipe(E[7]+)		1	0	7	21	1	0	30
Pipe*	Pipe(E[7]bent)*		3	0	46	0	0	1	50	___
Pipe*	Pipe(F#[6])*		18	0	2	0	4	0	24
Pipe*	Pipe(F#[6]+)*		8	0	1	0	11	0	20
Pipe*	Pipe(F#[6]+rough)		0	0	0	0	0	4	4
Pipe*	Pipe(F#[7])*		2	0	1	1	0	0	4
Pipe*	Pipe(F#[7]+)*		2	1	0	1	1	0	5
Pipe*	Pipe(F[6])*		10	0	2	0	19	0	31
Pipe*	Pipe(F[6]+)*		0	0	2	0	4	0	6
Pipe*	Pipe(F[6]+ultrashort)		3	0	0	0	0	0	3
Pipe*	Pipe(F[6]+whip)		0	0	0	0	0	4	4	___
Pipe*	Pipe(F[7])		3	0	3	0	0	0	6
Pipe*	Pipe(F[7]+)*		2	0	8	2	3	1	16
Pipe*	Pipe(F[7]bent)*		1	0	3	0	0	1	5
Pipe*	Pipe(G#[6])*		0	1	3	0	12	0	16
Pipe*	Pipe(G#[6]+)*		1	0	13	0	12	0	26
Pipe*	Pipe(G#[6]bent)*		0	0	0	0	16	0	16
Pipe*	Pipe(G#[7])		3	0	0	0	0	0	3
Pipe*	Pipe(G[6])*		2	2	1	1	11	0	17
Pipe*	Pipe(G[6]+)*		2	3	1	0	37	0	43	___
Pipe_Down*	Dinnerplate(1)		21	0	0	0	0	0	21
Pipe_Down*	Dinnerplate(2)		4	21	1	0	0	0	26
Pipe_Down*	Dinnerplate(longerplate)		3	0	0	0	0	0	3
Pipe_Down*	Peakwhistle(TMI)		0	0	8	0	0	0	8
Pipe_Down*	Pipe(A[7])_Down(LAI)		0	0	0	10	0	0	10
Pipe_Down*	Pipe(B[6])_Dropoff		0	0	0	8	0	0	8
Pipe_Down*	Pipe(B[6]+)_Dropoff		0	0	0	9	0	0	9
Pipe_Down*	Pipe(B[7]+)_Down(LAI)		0	0	0	3	0	0	3
Pipe_Down*	Pipe(C[7])_Dropoff		0	0	0	45	0	0	45	___
Pipe_Down*	Pipe(C[8])_Down(LAI)		0	0	0	5	0	0	5
Pipe_Down*	Pipe(D#[7])_Dropoff		1	0	0	0	0	2	3
Pipe_Down*	Pipe(D[7])_Dropoff		0	0	0	5	0	0	5
Pipe_Down*	Pipe(E[7])_Down(LAI)		0	0	0	15	0	0	15
Pipe_Down*	Pipe(E[7])_Dropoff*		0	0	0	0	0	25	25
Pipe_Down*	Pipe(E[7]+)_Dropoff		0	0	0	0	0	3	3
Pipe_Down*	Pipe(F#[7])_Dropoff		2	0	0	0	0	4	6
Pipe_Down*	Pipe(F[7])_Dropoff		0	0	0	0	0	3	3
Pipe_Down*	Pipe(G#[7])_Down		0	0	0	19	0	0	19	___
Pipe_Down*	Pipe(G#[7])_Dropoff		0	0	0	3	0	0	3
Pipe_Down*	Pipe(G[7]_Down)		0	0	0	15	0	0	15
Pipe_Down*	Pipe(jumpup)_Down(1)		0	0	0	0	0	15	15
Pipe_Down*	Pipe(jumpup)_Down(2)		0	0	0	0	0	22	22
Pipe_Down*	Pipe(rough)_Tailoff		0	0	0	0	0	19	19
Pipe_Down_Pipe	Pipe(jumpup)_Down_Pipe(1)		0	0	0	0	0	16	16
Pipe_Down_Pipe	Pipe(jumpup)_Down_Pipe(2)		0	0	0	0	0	6	6
Pipe_Down_Pipe	Pipe(jumpup)_Down_Pipe(3)		0	0	0	0	0	6	6
Pipe_Downsqueak*	Pipe_Downsqueak*		0	0	7	0	0	0	7	___
RoughBuzz*	Crescendo(rough)*		0	0	0	5	0	0	5
RoughBuzz*	Down(rough+stepped)		0	0	0	0	0	3	3
RoughBuzz*	Whip_Buzz		0	0	0	0	0	18	18
Shrieky*	Flick(squareroot)		0	0	0	0	0	3	3
Shrieky*	Ghh_LBIShriek		18	0	0	0	0	0	18
Shrieky*	LBIShriek		12	0	0	0	0	0	12
Shrieky*	Pipe_Upslope_Pipe		1	4	0	0	0	0	5
Stepdown*	DinnerplateFlatArm*		15	0	0	0	0	0	15
Stepdown*	DinnerplateFlatArm(rough)		8	0	0	0	0	0	8	___
Stepdown*	Down_Click_Stepdown		0	0	13	0	0	0	13
Stepdown*	Downsqueak_Stepdown(click)		0	0	7	0	0	0	7
Stepdown*	Pipe(E[7])_Slide_Pipe(B[6])		0	0	0	0	0	4	4
Stepdown*	PipeOverlap(A#[6]-C[6])		6	0	0	0	0	0	6
Stepdown*	Stepdown(A#[7]-A#[6])		0	0	3	0	0	0	3
Stepdown*	Stepdown(A[7]-A[6])		0	0	0	5	0	0	5
Stepdown*	Stepdown(A[7]-E[6])		3	0	0	0	0	0	3
Stepdown*	Stepdown(A[7]-E[6]+click)		5	0	0	0	0	0	5
Stepdown*	Stepdown(C#[7]-C#[6])		0	0	4	0	0	0	4	___
Stepdown*	Stepdown(C#[8]-A[6])		0	0	13	0	0	0	13
Stepdown*	Stepdown(C#[8]-D[7])		3	0	0	0	0	0	3
Stepdown*	Stepdown(C[7]-C[6])		0	0	11	0	0	0	11
Stepdown*	Stepdown(C[8]-E[7])		4	0	0	1	0	0	5
Stepdown*	Stepdown(D[7]-F[6])		0	0	0	0	0	3	3
Stepdown*	Stepdown(F#[7]-A#[6])		1	0	8	0	0	0	9
Stepdown*	Stepdown(F#[7]-A[6])		0	0	9	0	2	0	11
Stepdown*	Stepdown(F#[7]-B[6])		2	0	3	0	0	0	5
Stepdown*	Stepdown(F#[7]-E[6])		0	0	0	6	0	0	6	___
Stepdown*	Stepdown(F#[7]-F#[6])		0	4	0	0	0	1	5
Stepdown*	Stepdown(F#[8]-D#[6])		0	4	0	0	0	0	4
Stepdown*	Stepdown(F[7]-A#[6])		0	0	4	1	0	0	5
Stepdown*	Stepdown(F[7]-C#[7])		0	0	1	0	0	2	3
Stepdown*	Stepdown(G#[7]-D#[6])		6	1	0	0	0	0	7
Stepdown*	Stepdown(G#[7]-D[6])		4	0	0	0	0	0	4
Stepdown*	Stepdown(G#[7]-E[6])		10	0	0	0	0	0	10
Stepdown*	Stepdown(G#[7]-G#[6])		0	3	1	0	0	0	4
Stepdown*	Stepdown(G[7]-D#[6])*		4	1	0	0	0	0	5	___
Stepdown*	Upcurve(stepdown)_Pipe(1)		0	0	3	0	0	0	3
Stepdown*	Upcurve(stepdown)_Pipe(2)		0	0	4	0	0	0	4
Stepdown*	Upcurve(stepdown)_Pipe(3)		0	0	17	0	0	0	17
Stepdown*	Upcurve(stepdown)_Pipe(4)		0	0	9	0	0	0	9
Stepdown*	Upcurve(stepdown)_Pipe(5)		0	0	4	0	0	0	4
Stepdown*	Upcurve(stepdown)_Pipe(6)		0	0	24	0	0	0	24
Stepdown*	Upcurve(stepdown)_Pipe(7)		0	0	13	0	0	0	13
Stepup*	Pipe(hi+tinystepup1)		0	0	0	0	41	0	41
Stepup*	Pipe(hi+tinystepup3)		0	0	0	0	21	0	21	___
Stepup*	Pipe(hi+tinystepup4)		0	0	0	0	8	0	8
Stepup*	Pipe(hi+tinystepup5)		0	0	0	0	3	0	3
Stepup*	Stepup(C[7]+-G[7]+)		0	3	0	0	0	0	3
Stepup*	Stepup(CUV1)		0	0	0	0	8	0	8
Stepup*	Stepup(CUV1.5)		0	0	0	0	5	0	5
Stepup*	Stepup(CUV2)		0	0	0	0	3	0	3
Stepup*	Stepup(E[6]+-D[7]+)		0	0	0	0	6	0	6
Stepup*	Stutter_Pipe(D[7]+)		0	0	0	0	12	0	12
Stepup_Down*	Pipe(jumpup)_Pipe_Dropoff		0	0	0	0	0	4	4	___
Stutter*	Pipe(D#[6]+ultrashort+)		4	0	0	0	0	0	4
Stutter*	Stutter*		211	4	880	26	0	31	1152
Stutter*	Stutter(cheese)		0	0	12	0	0	0	12
Stutter*	Stutter(cheet)		0	3	49	0	1	1	54
Stutter*	Stutter(click)*		0	9	0	0	0	0	9
Stutter*	Stutter(decurved)*		0	0	0	0	917	1	918
Stutter*	Stutter(high)*		17	0	0	0	0	0	17
Stutter*	Stutter(straight)		3	0	0	0	0	0	3
Stutter*	Stutter(TAW)*		0	336	0	0	0	0	336	___
Stutter*	Stutter(wavey)		0	0	51	0	0	0	51
Stutter*	Stutter(wavey)_Chirp		0	0	7	0	0	0	7
Stutter*	Stutter_Chirp		0	0	8	0	0	0	8
Stutter(repeats)*	Stutter_Stutter(LBITAW+nownow)*		6	1	1	0	0	0	8
Stutter_Pipe*	Stutter_Pipe(high+LBI)		15	0	0	0	0	0	15
Stutter_Pipe*	Stutter_Pipe_Down		6	0	0	0	0	0	6
Trill_Pipe*	Trillpipe		0	0	0	0	7	0	7
Upsqueak*	SimUpDown_Upsqueak*		0	0	0	0	0	5	5
Upsqueak*	Upsqueak(cleanglass)*		10	0	1	0	0	0	11	___
Upsqueak*	Upsqueak(harmonic)*		5	0	0	0	0	0	5
Upsqueak*	Upsqueak(twopeaks)		0	0	0	0	0	6	6
Waah*	Cat(TMI1)		0	0	3	0	0	0	3
Total broad-scale classes: 27	Total fine-scale classes: 218	Grand totals:	854	491	1873	546	2087	334	6185
										___
